# *Cis*- and *trans*-eQTL TWAS of breast and ovarian cancer identify more than 100 risk associated genes in the BCAC and OCAC consortia

**DOI:** 10.1101/2023.11.09.566218

**Authors:** S. Taylor Head, Felipe Dezem, Andrei Todor, Jingjing Yang, Jasmine Plummer, Simon Gayther, Siddhartha Kar, Joellen Schildkraut, Michael P. Epstein

## Abstract

Transcriptome-wide association studies (TWAS) have investigated the role of genetically regulated transcriptional activity in the etiologies of breast and ovarian cancer. However, methods performed to date have only considered regulatory effects of risk associated SNPs thought to act in *cis* on a nearby target gene. With growing evidence for distal (*trans*) regulatory effects of variants on gene expression, we performed TWAS of breast and ovarian cancer using a Bayesian genome-wide TWAS method (BGW-TWAS) that considers effects of both *cis*- and *trans*-expression quantitative trait loci (eQTLs). We applied BGW-TWAS to whole genome and RNA sequencing data in breast and ovarian tissues from the Genotype-Tissue Expression project to train expression imputation models. We applied these models to large-scale GWAS summary statistic data from the Breast Cancer and Ovarian Cancer Association Consortia to identify genes associated with risk of overall breast cancer, non-mucinous epithelial ovarian cancer, and 10 cancer subtypes. We identified 101 genes significantly associated with risk with breast cancer phenotypes and 8 with ovarian phenotypes. These loci include established risk genes and several novel candidate risk loci, such as *ACAP3*, whose associations are predominantly driven by *trans*-eQTLs. We replicated several associations using summary statistics from an independent GWAS of these cancer phenotypes. We further used genotype and expression data in normal and tumor breast tissue from the Cancer Genome Atlas to examine the performance of our trained expression imputation models. This work represents a first look into the role of *trans-*eQTLs in the complex molecular mechanisms underlying these diseases.
