## Supplemental Tables for "*Cis*- and *trans*-eQTL TWAS of breast and ovarian cancer identify more than 100 risk associated genes in the BCAC and OCAC consortia"

### Sheet: ST1
Supplemental Table 1. Median sums of posterior probabilities of having non-zero eQTL effect sizes by range of training R2 in fitted BGW-TWAS models.
Tissue	Training R2	Num. Genes	Genome-wide, median (IQR)	Cis-Region, median (IQR)	Trans-Region, median (IQR)
Breast	(0,0.05]	295	0.683 (1.838)	0.004 (0.011)	0.443 (1.462)
Breast	(0.05,0.1]	326	0.396 (0.761)	0.077 (0.592)	0.069 (0.252)
Breast	(0.1,0.25]	7719	0.982 (1.2)	0.005 (0.689)	0.428 (0.87)
Breast	(0.25,0.5]	15678	1.292 (2.546)	0.004 (0.013)	1.061 (2.238)
Breast	(0.5,1]	756	2.7 (4.44)	0.698 (1.191)	1.584 (3.35)
Ovary	(0,0.05]	262	0.336 (1.139)	0.004 (0.004)	0.285 (1.007)
Ovary	(0.05,0.1]	70	0.25 (1.113)	0.004 (0.003)	0.226 (0.905)
Ovary	(0.1,0.25]	581	0.36 (0.686)	0.007 (0.581)	0.165 (0.214)
Ovary	(0.25,0.5]	9702	0.423 (1.133)	0.004 (0.006)	0.282 (0.925)
Ovary	(0.5,1]	11940	0.388 (1.502)	0.004 (0.004)	0.362 (1.422)
Abbreviations: eQTL, expression quantitative trait loci; IQR, interquartile range

### Sheet: ST2
Supplemental Table 2. BGW-TWAS identified genes significantly associated with risk of overall breast cancer in BCAC.
Gene	BGW Z	BGW p	Chr	Pos	sPrediXcan Z	sPrediXcan p	Rashkin Z	Rashkin p	SumPP	SumPP Trans	Rho TCGA Tumor	Rho p Tumor	Rho TCGA NAT	Rho p NAT
AC093110.3	-7.98221	1.43734e-15	2	54662556	NA	NA	-3.95068	7.79308e-05	0.3437	0.303	NA	NA	NA	NA
ACAP3	12.2262	2.25303e-34	1	1292376	-0.124287	0.901088	5.79886	6.67662e-09	1.4958	1.4904	0.0309109	0.386717	-0.0482586	0.631238
ACSBG1	-7.15392	8.4334e-13	15	78167468	0.528963	0.596831	-1.17267	0.240928	1.2856	1.2821	-0.0398464	0.26445	-0.049039	0.625723
AGTPBP1	5.25724	1.46231e-07	9	85546539	0.553901	0.579646	1.67312	0.0943044	0.2936	0.2899	-0.0154922	0.664461	-0.045498	0.650907
ALS2CR12	6.15172	7.66478e-10	2	201288271	6.07369	1.25006e-09	5.06416	4.102e-07	3.4093	2.4044	NA	NA	NA	NA
AP006621.5	5.97758	2.26482e-09	11	777578	6.05542	1.40048e-09	2.02975	0.0423822	1.2075	0.2061	0.433682	0	0.527292	2.44505e-08
AP006621.6	6.09712	1.07993e-09	11	781645	4.74059	2.13098e-06	1.91896	0.0549899	1.6196	0.6165	-0.0299811	0.401167	-0.100524	0.316653
APOBEC3B	-5.92913	3.04549e-09	22	38982347	-6.87051	6.39725e-12	-4.44798	8.66804e-06	3.5522	2.5517	0.100729	0.00471898	0.136948	0.171792
ASH1L	6.09695	1.08114e-09	1	155335268	7.04654	1.83425e-12	2.76771	0.00564518	1.4337	0.5997	-0.0589733	0.0984947	-0.124834	0.213193
ATG10	-6.14405	8.0444e-10	5	81972025	-4.83494	1.33186e-06	-4.47694	7.57191e-06	6.9785	2.6747	0.473691	0	0.607897	0
ATP6AP1L	-6.796	1.07562e-11	5	82279462	-5.5861	2.32221e-08	-5.13562	2.81219e-07	3.0559	0.879	0.296333	2.82002e-17	0.533046	1.61008e-08
BANF1	-5.38609	7.20075e-08	11	66002177	-3.37374	0.000741536	-2.59514	0.00945516	2.5874	0.2423	0.043608	0.221951	0.150006	0.134175
BLACAT1	9.13637	6.45861e-20	1	205434886	0.523019	0.600961	3.64614	0.000266204	0.8792	0.8783	-0.0808757	0.0233818	0.134549	0.17948
CASP8	-5.38264	7.34017e-08	2	201233443	-6.88188	5.90669e-12	-3.24796	0.00116235	10.7489	9.0625	-0.00676413	0.849795	0.315597	0.00137213
CBX8	5.96401	2.46127e-09	17	79792132	6.73515	1.63766e-11	2.76112	0.00576029	2.4984	1.4922	-0.0272023	0.446237	-0.0162027	0.872052
CCDC91	-6.77772	1.22085e-11	12	28133249	-4.39057	1.13053e-05	-3.63839	0.000274344	2.316	1.4853	0.035093	0.325732	0.178393	0.0743403
CH17-118O6.6	-5.31533	1.06462e-07	1	120913151	NA	NA	NA	NA	1	0	NA	NA	NA	NA
CH17-437K3.1	-9.02509	1.79551e-19	1	121396754	-1.82818	0.0675221	-0.799536	0.42398	0.4306	0.3631	NA	NA	NA	NA
CMB9-55F22.1	6.04756	1.47058e-09	11	779617	NA	NA	1.85461	0.0636525	1.0964	0.0961	NA	NA	NA	NA
CTD-3157E16.1	-5.41554	6.11027e-08	17	15787787	NA	NA	-4.02457	5.70802e-05	4.9486	3.9527	NA	NA	NA	NA
CYBRD1	-5.77197	7.83483e-09	2	171522247	-5.16494	2.40521e-07	-4.27113	1.94483e-05	3.6993	1.1095	0.0579259	0.104629	0.538043	1.10688e-08
CYP26B1	-7.00594	2.4534e-12	2	72129238	NA	NA	-3.3219	0.000894077	0.7203	0.7164	0.0582089	0.102943	-0.0778101	0.438642
EEF1A1P16	5.88709	3.93047e-09	12	16990670	NA	NA	1.32604	0.184825	5.5749	5.5728	0.0371652	0.297966	-0.0137566	0.891246
EFEMP2	6.18887	6.05959e-10	11	65866441	6.88537	5.76356e-12	2.8979	0.00375673	0.5796	0.3923	0.0569913	0.110355	0.132335	0.186793
EFR3A	-7.50474	6.15512e-14	8	131904088	-0.555151	0.578791	-4.63109	3.63747e-06	0.3127	0.3089	-0.0140174	0.694713	0.0851951	0.39633
EMBP1	-7.39975	1.36441e-13	1	121519112	NA	NA	1.76684	0.0772545	0.0021	0	-0.151288	2.05116e-05	-0.126001	0.209281
FIBP	5.8815	4.0657e-09	11	65883921	4.91324	8.95835e-07	1.32081	0.186563	1.7031	0.7865	0.0493283	0.167061	0.0742225	0.46009
FNDC11	-6.02126	1.7307e-09	20	63547891	NA	NA	-3.10006	0.00193482	0.3718	0.3711	-0.0607156	0.0889287	-0.133966	0.181384
GBAP1	-5.74777	9.04298e-09	1	155213825	NA	NA	-2.21617	0.0266796	1.2796	0.2786	0.195172	3.69701e-08	0.549272	4.50574e-09
GLRA3	-8.08945	5.99367e-16	4	174636914	NA	NA	-3.9627	7.41069e-05	0.47	0.1703	0.0433774	0.224407	-0.050728	0.613859
HAPLN4	6.26417	3.74826e-10	19	19256142	5.57697	2.44744e-08	1.45646	0.145266	1.4362	0.4704	NA	NA	NA	NA
HGS	5.72577	1.02966e-08	17	81683326	NA	NA	2.69036	0.00713755	2.6348	2.6342	0.0308283	0.387989	-0.0696098	0.488497
IL2RA	-6.73286	1.66358e-11	10	6010689	-1.08389	0.278413	-3.70855	0.000208452	1.7308	1.6095	-0.00879714	0.805449	-0.169074	0.0909836
ITGA10	6.91391	4.71459e-12	1	145891208	NA	NA	3.58023	0.000343293	0.7221	0.7184	0.0635027	0.0751937	-0.129645	0.195973
KANSL1-AS1	-5.4988	3.82389e-08	17	46193576	NA	NA	-5.99017	2.09616e-09	4.0548	2.0611	0.583467	0	0.698893	0
KLF7-IT1	5.54283	2.9763e-08	2	207120884	NA	NA	4.38792	1.14442e-05	0.0691	0.0636	0.00205771	0.954059	0.104718	0.296807
KLHDC7A	-6.8613	6.82364e-12	1	18480982	-7.06338	1.62504e-12	-1.78309	0.0745717	1.989	0.9678	0.1815	3.15509e-07	0.393139	5.47535e-05
L3MBTL3	-6.60949	3.85647e-11	6	130013699	-6.69902	2.09815e-11	-1.64415	0.100146	1.3042	0.2953	0.031619	0.37593	0.0580431	0.563651
LINC00623	-5.27104	1.35652e-07	1	120952439	-4.93697	7.93464e-07	2.42813	0.0151768	0.0053	0	-0.0624608	0.0801089	-0.258655	0.00900927
LINC00683	8.77993	1.63582e-18	18	76615212	-1.96689	0.0491957	3.91554	9.02011e-05	3.8488	3.8264	0.0169038	0.636006	-0.150926	0.131782
LINC00886	-5.26377	1.4113e-07	3	156747346	-5.11529	3.13257e-07	-2.23847	0.0251907	1.7447	0.6087	0.259369	1.85315e-13	0.529086	2.1495e-08
LINC01266	8.56364	1.09363e-17	3	536231	0.102409	0.918432	3.47902	0.000503251	1.0825	1.0803	NA	NA	0.119767	0.23247
LINC02210	-5.98813	2.12273e-09	17	45620328	NA	NA	-5.9997	1.97684e-09	3.992	2	0.322226	1.90074e-20	0.685594	2.58418e-15
LRRC25	8.95133	3.51211e-19	19	18391144	8.68706	3.71932e-18	2.94847	0.00319347	3.1422	0.9844	0.0714356	0.045289	-0.0870821	0.385923
2022-03-11	6.2088	5.33893e-10	5	16067139	6.82566	8.75201e-12	1.83341	0.066741	0.849	0.1723	NA	NA	NA	NA
MARCKS	-6.05985	1.36253e-09	6	113857362	1.95339	0.0507735	-3.02439	0.00249134	0.9487	0.9463	-0.0171919	0.630263	0.0973326	0.332322
MRPS30	6.16881	6.88073e-10	5	44808925	9.23981	2.46926e-20	3.74342	0.000181532	0.5091	0.4091	0.0995748	0.00522022	0.0655329	0.514363
MTX1	5.1427	2.70821e-07	1	155208699	6.06174	1.34654e-09	2.65192	0.00800359	0.412	0.097	0.0162194	0.649738	0.0417123	0.678273
NPM2	-9.48163	2.50346e-21	8	22024125	-0.276431	0.782217	-5.32238	1.02416e-07	1.5644	1.5626	0.0355923	0.318894	-0.176005	0.0783508
NUDT1	6.18289	6.29404e-10	7	2242222	0.0717388	0.94281	6.05731	1.38414e-09	0.0243	0.0223	-0.0651315	0.0680023	-0.0279557	0.781054
PIDD1	7.33321	2.24704e-13	11	799191	7.24919	4.19275e-13	3.79408	0.00014819	1.3457	0.337	0.083352	0.0194529	0.188829	0.058714
PLA2G6	-5.69076	1.26472e-08	22	38111495	-4.14069	3.46269e-05	-2.88004	0.00397629	0.1292	0.0017	0.0601515	0.0919442	0.0661503	0.510401
PLEKHM1	-5.20301	1.96086e-07	17	45435900	NA	NA	-5.78841	7.1054e-09	2.4272	0.2156	0.231076	6.26277e-11	0.367129	0.000176077
PPIF	8.63084	6.09041e-18	10	79347469	-0.90164	0.367248	2.50698	0.0121768	0.2339	0.2281	0.0320888	0.368876	0.0569831	0.570804
PSMD6-AS2	5.67429	1.39266e-08	3	64004022	NA	NA	1.64796	0.0993602	1.3362	0.3344	0.0243871	0.494698	-0.0627839	0.532192
RCCD1	-8.57987	9.49819e-18	15	90955796	-8.20772	2.25422e-16	-4.85041	1.23208e-06	1.6443	0.0373	0.111348	0.00177899	0.344508	0.000451904
RNF20	-6.38489	1.71516e-10	9	101533851	-0.0498614	0.960233	-3.14665	0.00165152	1.6403	1.6372	-0.0311176	0.383549	-0.251846	0.0112418
RNVU1-19	5.66997	1.42822e-08	1	120850819	NA	NA	-1.18743	0.235057	2.4081	1.4037	NA	NA	NA	NA
RP11-15A1.3	7.09903	1.25632e-12	19	43901386	7.37536	1.63901e-13	1.00075	0.316949	5.2798	3.0464	NA	NA	NA	NA
RP11-165A20.3	6.65761	2.78322e-11	10	24953241	NA	NA	4.69527	2.6626e-06	3.1072	3.1054	NA	NA	NA	NA
RP11-250B2.3	-6.01079	1.84626e-09	6	80443344	NA	NA	-1.48483	0.13759	0.972	0.0728	NA	NA	NA	NA
RP11-257O5.2	8.29933	1.04702e-16	17	54956760	NA	NA	0.760831	0.446758	2.615	0.517	NA	NA	NA	NA
RP11-259G18.1	-5.93315	2.97184e-09	17	46267037	NA	NA	-5.9007	3.61963e-09	2.3139	0.0036	NA	NA	NA	NA
RP11-303E16.3	-7.34334	2.08322e-13	16	81016792	NA	NA	-2.64029	0.00828358	0.5707	0.5696	NA	NA	NA	NA
RP11-307L14.1	-5.39535	6.83897e-08	5	65020038	-2.6581	0.00785823	-2.19534	0.0281393	1.001	0.9972	NA	NA	NA	NA
RP11-416N2.4	-8.10219	5.39774e-16	10	103608619	NA	NA	-2.93237	0.00336385	0.2788	0.2773	NA	NA	NA	NA
RP11-425D17.1	5.24616	1.55305e-07	12	28185625	NA	NA	2.92499	0.00344466	2.5053	0.3363	NA	NA	NA	NA
RP11-459E5.1	8.31162	9.44012e-17	8	22744594	NA	NA	-0.202912	0.839204	4.4875	4.4792	NA	NA	NA	NA
RP11-467L19.16	-5.86955	4.36971e-09	15	20642799	NA	NA	-4.06297	4.84518e-05	1.438	1.4377	NA	NA	NA	NA
RP11-723D22.3	5.328	9.93023e-08	8	38844866	NA	NA	3.52905	0.000417048	0.2334	0.2322	NA	NA	NA	NA
RP11-817O13.8	-5.2061	1.92851e-07	15	75368199	-4.7244	2.30795e-06	-2.59072	0.0095775	2.8643	1.8622	NA	NA	NA	NA
RP11-848P1.3	-6.39204	1.63688e-10	17	30964935	NA	NA	-3.14891	0.00163882	0.0249	0.0214	NA	NA	NA	NA
RP11-967K21.1	6.87722	6.10307e-12	12	28163298	NA	NA	2.48695	0.0128842	1.3912	0.3863	NA	NA	NA	NA
RP13-20L14.4	-5.11717	3.10159e-07	17	82400703	NA	NA	-2.88686	0.00389103	0.1014	0.1014	NA	NA	NA	NA
RP4-621F18.2	6.81548	9.39517e-12	1	85482281	1.93642	0.0528163	2.4632	0.0137705	1.2121	1.2119	NA	NA	NA	NA
RPAP2	6.24053	4.36097e-10	1	92298988	-0.467302	0.640284	1.9455	0.0517143	0.3459	0.342	0.0400203	0.262369	-0.00413512	0.96725
RPL3P4	-5.48315	4.17822e-08	14	98972879	NA	NA	-3.26325	0.00110143	0.7084	0.7042	-0.01391	0.696936	-0.0875131	0.383569
RPS23	6.8089	9.83458e-12	5	82273358	6.25486	3.97866e-10	5.14656	2.65311e-07	2.3105	0.0962	0.395275	0	0.552732	3.33932e-09
RUSC1-AS1	6.35843	2.03828e-10	1	155316863	NA	NA	2.85037	0.00436678	1.635	0.6341	-0.00205455	0.954129	0.264601	0.00765265
SEMA4A	5.48283	4.18585e-08	1	156147366	1.37923	0.167825	1.08102	0.279689	1.1409	0.1394	0.0436866	0.221119	0.226907	0.02269
SLC4A7	10.4365	1.68953e-25	3	27372721	1.91407	0.0556118	4.94046	7.79405e-07	0.3859	0.3233	0.11588	0.00114315	0.111543	0.266299
SNUPN	-5.42721	5.72414e-08	15	75598083	-5.53445	3.12205e-08	-2.52375	0.0116109	2.2316	0.4673	0.123957	0.000500094	0.118113	0.23902
SSBP4	5.82489	5.71486e-09	19	18418864	9.76933	1.52456e-22	2.81767	0.0048373	1.5394	1.2769	0.0105835	0.766988	0.28233	0.00435359
STXBP4	7.6691	1.73204e-14	17	54968786	8.9528	3.46565e-19	2.10846	0.0349908	3.2988	2.2937	0.108503	0.00232943	0.173955	0.0819312
TMEM184B	7.89104	2.99675e-15	22	38219291	1.56451	0.117699	3.41994	0.000626345	1.2764	0.2977	0.0156491	0.661274	-0.0303553	0.762793
TMEM50A	-5.90813	3.46013e-09	1	25338214	-0.6029	0.546575	-4.65964	3.16761e-06	0.2348	0.233	0.0312758	0.381135	-0.0112172	0.911238
ZNF404	7.40184	1.34305e-13	19	43872363	7.17554	7.20234e-13	2.25363	0.0242194	2.2204	0.0633	0.197005	2.74067e-08	0.430518	8.63539e-06

### Sheet: ST3
Supplemental Table 3. BGW-TWAS identified genes significantly associated with risk of luminal A like breast cancer in BCAC.
Gene	BGW Z	BGW p	Chr	Pos	sPrediXcan Z	sPrediXcan p	Rashkin Z	Rashkin p	SumPP	SumPP Trans	Rho TCGA Tumor	Rho p Tumor	Rho TCGA NAT	Rho p NAT
AC003090.1	5.10831	3.25054e-07	7	25593351	0.466297	0.641003	NA	NA	0.5476	0.5442	NA	NA	NA	NA
AC093110.3	-6.19463	5.84205e-10	2	54662556	NA	NA	-3.95068	7.79308e-05	0.3437	0.303	NA	NA	NA	NA
ACAP3	12.1924	3.4143e-34	1	1292376	-0.199225	0.842087	5.79886	6.67662e-09	1.4958	1.4904	0.0309109	0.386717	-0.0482586	0.631238
ACSBG1	-5.98142	2.21204e-09	15	78167468	2.29289	0.0218546	-1.17267	0.240928	1.2856	1.2821	-0.0398464	0.26445	-0.049039	0.625723
APOBEC3B	-5.41364	6.1757e-08	22	38982347	-6.09771	1.07599e-09	-4.44798	8.66804e-06	3.5522	2.5517	0.100729	0.00471898	0.136948	0.171792
ATE1-AS1	5.46921	4.52036e-08	10	121928312	NA	NA	2.72973	0.00633859	1.037	0.0347	0.432125	0	0.711578	0
ATG10	-5.52628	3.27093e-08	5	81972025	-4.79894	1.59506e-06	-4.47694	7.57191e-06	6.9785	2.6747	0.473691	0	0.607897	0
ATP6AP1L	-6.08235	1.18431e-09	5	82279462	-5.10286	3.34563e-07	-5.13562	2.81219e-07	3.0559	0.879	0.296333	2.82002e-17	0.533046	1.61008e-08
BLACAT1	5.41539	6.11565e-08	1	205434886	0.872206	0.383096	3.64614	0.000266204	0.8792	0.8783	-0.0808757	0.0233818	0.134549	0.17948
CCDC91	-5.39646	6.79672e-08	12	28133249	-3.56483	0.000364091	-3.63839	0.000274344	2.316	1.4853	0.035093	0.325732	0.178393	0.0743403
CH17-118O6.6	-5.62161	1.89189e-08	1	120913151	NA	NA	NA	NA	1	0	NA	NA	NA	NA
CH17-437K3.1	-11.0317	2.68709e-28	1	121396754	-0.220058	0.825826	-0.799536	0.42398	0.4306	0.3631	NA	NA	NA	NA
CTD-2554C21.1	5.18373	2.17488e-07	19	37779879	NA	NA	2.07616	0.0378791	2.8332	2.8315	NA	NA	NA	NA
CYBRD1	-5.58974	2.27413e-08	2	171522247	-5.95132	2.65984e-09	-4.27113	1.94483e-05	3.6993	1.1095	0.0579259	0.104629	0.538043	1.10688e-08
CYP26B1	-6.91702	4.61253e-12	2	72129238	NA	NA	-3.3219	0.000894077	0.7203	0.7164	0.0582089	0.102943	-0.0778101	0.438642
EEF1A1P16	5.3172	1.05373e-07	12	16990670	NA	NA	1.32604	0.184825	5.5749	5.5728	0.0371652	0.297966	-0.0137566	0.891246
EFEMP2	5.54704	2.90544e-08	11	65866441	6.00611	1.90025e-09	2.8979	0.00375673	0.5796	0.3923	0.0569913	0.110355	0.132335	0.186793
EFR3A	-6.83789	8.03703e-12	8	131904088	-0.0728781	0.941903	-4.63109	3.63747e-06	0.3127	0.3089	-0.0140174	0.694713	0.0851951	0.39633
EMBP1	-8.87757	6.83369e-19	1	121519112	NA	NA	1.76684	0.0772545	0.0021	0	-0.151288	2.05116e-05	-0.126001	0.209281
FNDC11	-5.43865	5.36868e-08	20	63547891	NA	NA	-3.10006	0.00193482	0.3718	0.3711	-0.0607156	0.0889287	-0.133966	0.181384
GBAP1	-5.89466	3.75463e-09	1	155213825	NA	NA	-2.21617	0.0266796	1.2796	0.2786	0.195172	3.69701e-08	0.549272	4.50574e-09
GLRA3	-8.96149	3.2033e-19	4	174636914	NA	NA	-3.9627	7.41069e-05	0.47	0.1703	0.0433774	0.224407	-0.050728	0.613859
HGS	5.63446	1.75611e-08	17	81683326	NA	NA	2.69036	0.00713755	2.6348	2.6342	0.0308283	0.387989	-0.0696098	0.488497
ITGA10	7.1386	9.4289e-13	1	145891208	NA	NA	3.58023	0.000343293	0.7221	0.7184	0.0635027	0.0751937	-0.129645	0.195973
KLHDC7A	-6.44393	1.16416e-10	1	18480982	-6.74645	1.51503e-11	-1.78309	0.0745717	1.989	0.9678	0.1815	3.15509e-07	0.393139	5.47535e-05
LINC00623	-5.6011	2.13001e-08	1	120952439	-5.30196	1.14563e-07	2.42813	0.0151768	0.0053	0	-0.0624608	0.0801089	-0.258655	0.00900927
LINC01266	8.13449	4.13673e-16	3	536231	-0.371509	0.710258	3.47902	0.000503251	1.0825	1.0803	NA	NA	0.119767	0.23247
LRRC25	8.41779	3.83659e-17	19	18391144	8.05207	8.14043e-16	2.94847	0.00319347	3.1422	0.9844	0.0714356	0.045289	-0.0870821	0.385923
MAN2C1	-5.32783	9.93938e-08	15	75358201	-5.34165	9.21063e-08	-2.59154	0.00955474	1.2309	0.2291	0.060801	0.0884796	0.303238	0.00213895
2022-03-11	5.66762	1.44791e-08	5	16067139	5.86604	4.46336e-09	1.83341	0.066741	0.849	0.1723	NA	NA	NA	NA
MRPS30	6.63184	3.3153e-11	5	44808925	10.6966	1.05634e-26	3.74342	0.000181532	0.5091	0.4091	0.0995748	0.00522022	0.0655329	0.514363
NPM2	-8.71463	2.91707e-18	8	22024125	-0.230492	0.817709	-5.32238	1.02416e-07	1.5644	1.5626	0.0355923	0.318894	-0.176005	0.0783508
NUDT1	6.07129	1.26887e-09	7	2242222	-1.70256	0.0886502	6.05731	1.38414e-09	0.0243	0.0223	-0.0651315	0.0680023	-0.0279557	0.781054
PIDD1	5.33298	9.66134e-08	11	799191	5.15721	2.50656e-07	3.79408	0.00014819	1.3457	0.337	0.083352	0.0194529	0.188829	0.058714
PPIF	10.6718	1.37886e-26	10	79347469	-1.67069	0.094782	2.50698	0.0121768	0.2339	0.2281	0.0320888	0.368876	0.0569831	0.570804
RNF20	-6.58932	4.41836e-11	9	101533851	0.333988	0.738389	-3.14665	0.00165152	1.6403	1.6372	-0.0311176	0.383549	-0.251846	0.0112418
RNVU1-19	6.46919	9.85272e-11	1	120850819	NA	NA	-1.18743	0.235057	2.4081	1.4037	NA	NA	NA	NA
RP11-15A1.3	6.0047	1.91691e-09	19	43901386	6.59646	4.21095e-11	1.00075	0.316949	5.2798	3.0464	NA	NA	NA	NA
RP11-257O5.2	7.98474	1.40818e-15	17	54956760	NA	NA	0.760831	0.446758	2.615	0.517	NA	NA	NA	NA
RP11-303E16.3	-6.12704	8.95277e-10	16	81016792	NA	NA	-2.64029	0.00828358	0.5707	0.5696	NA	NA	NA	NA
RP11-307L14.1	-5.77123	7.86937e-09	5	65020038	-2.59923	0.00934339	-2.19534	0.0281393	1.001	0.9972	NA	NA	NA	NA
RP11-416N2.4	-7.23738	4.57439e-13	10	103608619	NA	NA	-2.93237	0.00336385	0.2788	0.2773	NA	NA	NA	NA
RP11-459E5.1	10.4991	8.72236e-26	8	22744594	NA	NA	-0.202912	0.839204	4.4875	4.4792	NA	NA	NA	NA
RP11-723D22.3	5.19386	2.05982e-07	8	38844866	NA	NA	3.52905	0.000417048	0.2334	0.2322	NA	NA	NA	NA
RP11-817O13.8	-5.91567	3.30533e-09	15	75368199	-5.19545	2.04224e-07	-2.59072	0.0095775	2.8643	1.8622	NA	NA	NA	NA
RP11-848P1.3	-5.4781	4.29908e-08	17	30964935	NA	NA	-3.14891	0.00163882	0.0249	0.0214	NA	NA	NA	NA
RP11-967K21.1	5.46746	4.56531e-08	12	28163298	NA	NA	2.48695	0.0128842	1.3912	0.3863	NA	NA	NA	NA
RP4-621F18.2	6.03866	1.55401e-09	1	85482281	2.22122	0.0263362	2.4632	0.0137705	1.2121	1.2119	NA	NA	NA	NA
RPL3P4	-5.16006	2.46872e-07	14	98972879	NA	NA	-3.26325	0.00110143	0.7084	0.7042	-0.01391	0.696936	-0.0875131	0.383569
RPS23	6.16959	6.84686e-10	5	82273358	5.81059	6.22526e-09	5.14656	2.65311e-07	2.3105	0.0962	0.395275	0	0.552732	3.33932e-09
RUSC1-AS1	5.82399	5.74574e-09	1	155316863	NA	NA	2.85037	0.00436678	1.635	0.6341	-0.00205455	0.954129	0.264601	0.00765265
SLC39A13	-5.28899	1.22996e-07	11	47407132	-0.261125	0.793996	-2.23714	0.025277	1.5995	1.5911	0.0103378	0.772246	0.0416308	0.678867
SLC4A7	9.87995	5.08594e-23	3	27372721	2.10583	0.035219	4.94046	7.79405e-07	0.3859	0.3233	0.11588	0.00114315	0.111543	0.266299
SNUPN	-5.72469	1.0362e-08	15	75598083	-6.15674	7.42566e-10	-2.52375	0.0116109	2.2316	0.4673	0.123957	0.000500094	0.118113	0.23902
SSBP4	5.24528	1.56047e-07	19	18418864	9.22629	2.80161e-20	2.81767	0.0048373	1.5394	1.2769	0.0105835	0.766988	0.28233	0.00435359
STXBP4	6.6771	2.4372e-11	17	54968786	8.97754	2.7688e-19	2.10846	0.0349908	3.2988	2.2937	0.108503	0.00232943	0.173955	0.0819312
THBS3	5.59775	2.17155e-08	1	155195588	5.51297	3.52823e-08	2.1633	0.030518	1.7647	0.9053	0.0792538	0.0263128	-0.0278975	0.781499
TMEM136	5.21478	1.84033e-07	11	120325129	5.07689	3.83669e-07	1.09333	0.274251	1.1588	0.1567	NA	NA	NA	NA
TMEM184B	7.56306	3.93681e-14	22	38219291	-0.0202647	0.983832	3.41994	0.000626345	1.2764	0.2977	0.0156491	0.661274	-0.0303553	0.762793
VPS39	-5.15111	2.58943e-07	15	42158701	NA	NA	-1.65872	0.0971715	0.8764	0.876	-0.0507527	0.155129	0.00122306	0.990343
ZNF404	6.59811	4.16424e-11	19	43872363	6.28238	3.33432e-10	2.25363	0.0242194	2.2204	0.0633	0.197005	2.74067e-08	0.430518	8.63539e-06
